# Transcription factor GLK2 regulates key steps of anthocyanin biosynthesis to antagonize photo-oxidative stress during greening of Arabidopsis seedlings

**DOI:** 10.1101/2023.03.10.532066

**Authors:** Xiyu Zeng, Luhuan Ye, Rui Zhang, Peng Wang

## Abstract

The greening of young seedling is light induced but vulnerable to photo-oxidative stress at the same time, due to the immature status of chloroplasts. Accumulation of anthocyanin is a protective response to high light, by absorbing excess energy and serving as antioxidant. In this work with Arabidopsis, we found that GARP family transcription factors GOLDEN2-LIKE 2 (GLK2), as a key regulator to chloroplast development, also plays an intensive role in regulating anthocyanin biosynthesis during seedling de-etiolation, especially under high light stress. We demonstrate that GLK2 positively regulates anthocyanin biosynthesis by directly activating the transcription of anthocyanin late biosynthetic genes (LBGs) as well as *TRANSPARENT TESTA GLABRA 1* (*TTG1*) gene, which encodes a key component of the regulatory MYB–bHLH–WDR (MBW) complex (which also activates LBGs). Our data further show that GLK2 and MBW each could activate the expression of *DFR* gene (key LBG) independently, via distinct promoter regions. We therefore propose a multifaceted involvement of GLK2 in anthocyanin biosynthesis as an important protective measure for developing chloroplasts, against excessive light exposure during seedling photomorphogenesis.
