## Supplemental Table S1 for "Transcription factor GLK2 regulates key steps of anthocyanin biosynthesis to antagonize photo-oxidative stress during greening of Arabidopsis seedlings"

### Sheet: Sheet1
Supplemental Table S1. Primer used in this study.
Primers for genotyping	Forward (5'--3')	Reverse (5'--3')
AtGLK1-F/R	ATTTCGGGTACACCCGCCTCAATA	TAACTGTTCCACTGCCTCCACGAA
AtGLK1-tDNA-F	CGGGATCCGACACTCTTTAATTAACTGACACTC
AtGLK2-F/R	TACTTACATGGCGGCAGATTTCGC	TCCGATGTGACCTATATTTC
AtGLK2-tDNA-F	GTTTTGGCCGACACTCCTTACC
35S:General-F	GACGCACAATCCCACTATCC
Primers for gene cloning and vector construction
Primers for gene cloning and vector construction in dual-luciferase assay
pGreen0800-pLDOX-F/R	ggtcgacggtatcgataagctt cagcgagatcactatacacctacat	CCGCTCTAGAACTAGTGGATCC cttctttagtcttctgtttaaagctaaaaca
pGreen0800-pDFR(-1701～-1221)-F/R	ggtcgacggtatcgataagctt cctccgagccttctgtatacg	CCGCTCTAGAACTAGTGGATCC tggaggagaaagatgcatcaga
pGreen0800-pDFR(-578～-1)-F/R	ggtcgacggtatcgataagctt CAATTTTGTAATAAGAAACTCCTAATTC	CCGCTCTAGAACTAGTGGATCC TTTTGTGGTTATATGATAGATTGTGCTT
pGreen0800-pUF3GT-F/R	ggtcgacggtatcgataagctt agcgtaacgaacaaataacgact	CCGCTCTAGAACTAGTGGATCC actaccggaagatccttattagact
pGreen0800-pTTG1-F/R	ggtcgacggtatcgataagctt TTAAAACTCTTCCAGATGCATCATT	CCGCTCTAGAACTAGTGGATCC GTTCAAGACGAGTGATTGTGTAA
pGreen0800-pPAP1-F/R	ggtcgacggtatcgataagctt TCTCTCTAGGACAAATCAGTAACCA	CCGCTCTAGAACTAGTGGATCC AAATTGGTCAAGGAAGAGGGT
pGreen0800-pTT8-F/R	ggtcgacggtatcgataagctt TGGCTAATGTCATTTTCATTGAAAACA	CCGCTCTAGAACTAGTGGATCC CACGTGGAGTGGTTTCTTCTTAT
62SK-GLK2-F/R	gccgctctagaactagtggatcc ATGTTAACTGTTTCTCCGGCTCC	AGGTCGACGGTATCGATAAGCTT AGGAAGAGGAGGAACATTAGAAACT
62SK-PAP1-F/R	gccgctctagaactagtggatcc ATGGAGGGTTCGTCCAAAGG	AGGTCGACGGTATCGATAAGCTT ATCAAATTTCACAGTCTCTCCATCG
62SK-TT8-F/R	gccgctctagaactagtggatcc ATGGATGAATCAAGTATTATTCCGGC	AGGTCGACGGTATCGATAAGCTT CTATAGATTAGTATCATGTATTATGACTTGGTG
62SK-TTG1-F/R	gccgctctagaactagtggatcc ATGGATAATTCAGCTCCAGATTCGT	AGGTCGACGGTATCGATAAGCTT AACTCTAAGGAGCTGCATTTTGT
Primers for gene cloning and vector construction in protein pull-down assay
pGST-GLK1-F/R	TCCAGGGGCCCCTGGGATCC ATGTTAGCTCTGTCTCCGGCG	CTCGAGTCGACCCGGGAATTC TCAGGCACAAGACGCGGTCG
pGST-GLK2-F/R	TCCAGGGGCCCCTGGGATCC ATGTTAACTGTTTCTCCGGCTCC	CTCGAGTCGACCCGGGAATTC TCAAGGAAGAGGAGGAACATTAGAAACT
pCold-TT8-F/R	ctcggtaccctcgagggatcc ATGGATGAATCAAGTATTATTCCGGC	caggtcgacaagcttgaattc TAGATTAGTATCATGTATTATGACTTGGTG
Primers for gene cloning and vector construction in Bi-luminescence complementation (BiLC) assay
GLK2-nLUC-F/R	acgggggacgagctcggtacc ATGTTAACTGTTTCTCCGGCTCC	cgcgtacgagatctggtcgac AGGAAGAGGAGGAACATTAGAAACT
cLUC-TT8-F/R	ACGCGTCCCGGGGCGGTACC ATGGATGAATCAAGTATTATTCCGGC	CGAAAGCTCTGCAGGTCGAC TAGATTAGTATCATGTATTATGACTTGGTG
Primers for real-time qPCR
qGLK1-F/R	ATTTAGAGCACCGCCAGTTG	AACAGCCGGCGGATTTAATC
qGLK2-F/R	TTACATGGCGGCAGATTTCG	CCAAATCCGGCAAAACATCG
AtActin7 RT-F	AGGCACCTCTTAACCCTAAAGC	GGACAACGGAATCTCTCAGC
AtDFR-qRT-F	TATCTGAGGAAGGAAGCTACGATGA	TTCCATTCACTGTCGGCTTTATCAC
AtLDOX-qRT-F	TATCAATTTGGCCTAAGACACCAAG	ACCAACTTCTTTCTCTAGACGGTCA
AtUF3GT-qRT-F	ATCGAATGAATCGTCAAGCATGAG	TGAGGGATAGAGATGGTGTGGAAAG
PAP1-qRT-F	TGCTGGAAGATTACCTGGTCG	TCGAGGTCGAGGCTTATAAACATTG
PAP2-qRT-F	TCGTCCAAAGGGTTGAGGAAAG	CGATTTAGCCCAGCTCTCAAAG
TT8-qRT-F	GTCAGAGGAAATGAGGCTTGGCTC	GGTGTGACATGAGAAGTGTTGTTACTG
AtGL3-qRT-F	AATGCCTGGACGGACGTTTG	CAATCTCAACGACTCCTCCAAGG
EGL3-qRT-F	ACGCCGCGAGAAATTGAATG	CCAACTCTTGAACCCGTTTCTG
TTG1-qRT-F	CAGTCTCTGCTGATGGATCCGTTAG	GCGAACGAATATCGAGAATCACAAC
Primers used for ChIP-qPCR
pDFR-A-F/R	aacgtttgattggtcggttttag	caatcaaggaatgcttgggattc
pDFR-B-F/R	CCTGACACAGATAACACCATATAGT	AAAGTAACTAAGCAGCGTCCG
pDFR-C-F/R	cgaatcactttcccaacctaatc	ggatttggtttgtttaagtttgacc
pDFR-D-F/R	GAGAAGATAAGAATTATACCAACACTGAT	GGTTTAGATTCTCTAGTTAGAAACTTGG
pDFR-E-F/R	atgacggcgagaatctgaac	tggtgccaatctcgttcttg
pDFR-F-F/R	acgagattggcaccaccttc	ttggaggagaaagatgcatcag
pDFR-G-F/R	ACCTCTTCTCTGACGTCTTACG	AATAACACGTGGTGGTTACCTC
pLDOX-A-F/R	ctcacaatgtcgctaccatc	gcttcagtgaaaatagacataccc
pLDOX-B-F/R	TCATCATTCAAGATTGGATTTCCAG	TGGTTTCTTTGGTGCAAAGTC
pLDOX-C-F/R	gtctagacccaagcccatatag	tgactcacttcacggtcaac
pUF3GT-A-F/R	GGGCTTCACTAAAGTAGTGGC	CACTAGAGTCACTATGGAAGGTAAG
pUF3GT-B-F/R	TTGCCCGGTCATTTGGTTAC	CTAAGTTGTGTGTTGGATGTGT
pTTG1-A-F/R	CGAGATGTTACATATGTGTTAAACTTTCT	ATGCGATTATGAAATCTAAGGCTATACC
pTTG1-B-F/R	GTTAAACCAAAGAATCTCAAACAAAAG	AGACATTCTCTCGGTTATTCAC
ACT7-F/R	TCGTTGGGAATTCATCTATATTTCC	AAGGAAAGATAAGTTGATTTGAGCC
pPORB-F/R	TCCCATCAACACCAATCAGC	ATTTTGCGAAAGAGAGTATGTGC
Probes for EMSA assay
pDFR-D-EMSA-F/R	ataccaacactgattctgattctgattcttcatagaagaagagagccac	gtggctctcttcttctatgaagaatcagaatcagaatcagtgttggtat
mpDFR-D-EMSA-F/R	ataccaacactAAAAAAAAAAAAAAAAAAAcatagaagaagagagccac	tatggttgtgaTTTTTTTTTTTTTTTTTTTgtatcttcttctctcggtg
pDFR-F-EMSA-F/R	tccagcgtaagcaagaacgagattggcaccaccttcgcctctgtaaatccaatctgatgcatctttctcctcca	tggaggagaaagatgcatcagattggatttacagaggcgaaggtggtgccaatctcgttcttgcttacgctgga
pLDOX-B-EMSA-F/R	attcttcatcattcaagattggatttccagaaacataagccatggaagcttccaagaatctttgttcatcggaac	gttccgatgaacaaagattcttggaagcttccatggcttatgtttctggaaatccaatcttgaatgatgaagaat
pLDOX-C-EMSA-F/R	gcccatatagtagtaatctttttgaccaatcagtcaacccaaccatcctctcccgt	acgggagaggatggttgggttgactgattggtcaaaaagattactactatatgggc
pUF3GT-A-EMSA-F/R	agtagtggcacacaaagtcacaactagaatcgtcgagagaagagcttggatcttac	gtaagatccaagctcttctctcgacgattctagttgtgactttgtgtgccactact
pUF3GT-B-EMSA-F/R	cacacaccattcatcaggacactcaccaatctgatccgttaaaggtttatgtattt	aaatacataaacctttaacggatcagattggtgagtgtcctgatgaatggtgtgtg
pTTG1-A-EMSA-F/R	TCTTTTTTGTCTTCTTATGTGATATCAAATTTTATGATCT	AGATCATAAAATTTGATATCACATAAGAAGACAAAAAAGA
mpTTG1-A-EMSA-F/R	TCTTTTTTGTCTTCTTATGTaaaaaaAAATTTTATGATCT	AGATCATAAAATTTttttttACATAAGAAGACAAAAAAGA
