## Supplemental Table S2 for "Transcription factor GLK2 regulates key steps of anthocyanin biosynthesis to antagonize photo-oxidative stress during greening of Arabidopsis seedlings"

### Sheet: Figure 1
	Figure 1B NL-48h Anthocyanin content									Figure 1C HL-48h Anthocyanin content
	Tukey HSD									Tukey HSD
	(I)	(J)	Mean Difference (I-J)	Std. Error	Sig.	95% Confidence Interval				(I)	(J)	Mean Difference (I-J)	Std. Error	Sig.	95% Confidence Interval
						Lower Bound	Upper Bound								Lower Bound	Upper Bound
	Col-0	glk1	0.0840612	0.131054	0.985226	-0.356139	0.524261			Col-0	glk1	0.228979	0.152921	0.672249	-0.284669	0.742627
		glk2	.63598*	0.131054	0.00410678	0.195783	1.07618				glk2	.95847*	0.152921	0.000458311	0.444818	1.47211
		glk1 glk2	.99521*	0.131054	7.29065e-05	0.555007	1.43541				glk1 glk2	1.53688*	0.152921	3.99132e-06	1.02323	2.05053
		35S:GLK1	-0.303629	0.131054	0.259169	-0.743829	0.136571				35S:GLK1	-.58743*	0.152921	0.0221658	-1.10107	-0.0737771
		35S:GLK2	-.85216*	0.131054	0.000326047	-1.29236	-0.411957				35S:GLK2	-5.16837*	0.152921	4.60953e-12	-5.68202	-4.65472
	glk1	Col-0	-0.0840612	0.131054	0.985226	-0.524261	0.356139			glk1	Col-0	-0.228979	0.152921	0.672249	-0.742627	0.284669
		glk2	.55192*	0.131054	0.0118786	0.111722	0.992122				glk2	.72949*	0.152921	0.00469858	0.215839	1.24314
		glk1 glk2	.91115*	0.131054	0.000172837	0.470946	1.35135				glk1 glk2	1.30790*	0.152921	2.18451e-05	0.794251	1.82155
		35S:GLK1	-0.38769	0.131054	0.0969108	-0.82789	0.0525098				35S:GLK1	-.81640*	0.152921	0.00188438	-1.33005	-0.302756
		35S:GLK2	-.93622*	0.131054	0.000132941	-1.37642	-0.496018				35S:GLK2	-5.39735*	0.152921	3.2051e-12	-5.911	-4.8837
	glk2	Col-0	-.63598*	0.131054	0.00410678	-1.07618	-0.195783			glk2	Col-0	-.95847*	0.152921	0.000458311	-1.47211	-0.444818
		glk1	-.55192*	0.131054	0.0118786	-0.992122	-0.111722				glk1	-.72949*	0.152921	0.00469858	-1.24314	-0.215839
		glk1 glk2	0.359224	0.131054	0.137111	-0.0809756	0.799424				glk1 glk2	.57841*	0.152921	0.0244882	0.0647642	1.09206
		35S:GLK1	-.93961*	0.131054	0.000128343	-1.37981	-0.499412				35S:GLK1	-1.54589*	0.152921	3.7483e-06	-2.05954	-1.03224
		35S:GLK2	-1.48814*	0.131054	1.05914e-06	-1.92834	-1.04794				35S:GLK2	-6.12684*	0.152921	1.67744e-12	-6.64049	-5.61319
	glk1 glk2	Col-0	-.99521*	0.131054	7.29065e-05	-1.43541	-0.555007			glk1 glk2	Col-0	-1.53688*	0.152921	3.99132e-06	-2.05053	-1.02323
		glk1	-.91115*	0.131054	0.000172837	-1.35135	-0.470946				glk1	-1.30790*	0.152921	2.18451e-05	-1.82155	-0.794251
		glk2	-0.359224	0.131054	0.137111	-0.799424	0.0809756				glk2	-.57841*	0.152921	0.0244882	-1.09206	-0.0647642
		35S:GLK1	-1.29884*	0.131054	4.63645e-06	-1.73904	-0.858636				35S:GLK1	-2.12430*	0.152921	1.11717e-07	-2.63795	-1.61066
		35S:GLK2	-1.84736*	0.131054	9.46781e-08	-2.28756	-1.40716				35S:GLK2	-6.70525*	0.152921	1.43519e-12	-7.2189	-6.1916
	35S:GLK1	Col-0	0.303629	0.131054	0.259169	-0.136571	0.743829			35S:GLK1	Col-0	.58743*	0.152921	0.0221658	0.0737771	1.10107
		glk1	0.38769	0.131054	0.0969108	-0.0525098	0.82789				glk1	.81640*	0.152921	0.00188438	0.302756	1.33005
		glk2	.93961*	0.131054	0.000128343	0.499412	1.37981				glk2	1.54589*	0.152921	3.7483e-06	1.03224	2.05954
		glk1 glk2	1.29884*	0.131054	4.63645e-06	0.858636	1.73904				glk1 glk2	2.12430*	0.152921	1.11717e-07	1.61066	2.63795
		35S:GLK2	-.54853*	0.131054	0.0124065	-0.988728	-0.108328				35S:GLK2	-4.58095*	0.152921	1.56357e-11	-5.0946	-4.0673
	35S:GLK2	Col-0	.85216*	0.131054	0.000326047	0.411957	1.29236			35S:GLK2	Col-0	5.16837*	0.152921	4.60953e-12	4.65472	5.68202
		glk1	.93622*	0.131054	0.000132941	0.496018	1.37642				glk1	5.39735*	0.152921	3.2051e-12	4.8837	5.911
		glk2	1.48814*	0.131054	1.05914e-06	1.04794	1.92834				glk2	6.12684*	0.152921	1.67744e-12	5.61319	6.64049
		glk1 glk2	1.84736*	0.131054	9.46781e-08	1.40716	2.28756				glk1 glk2	6.70525*	0.152921	1.43519e-12	6.1916	7.2189
		35S:GLK1	.54853*	0.131054	0.0124065	0.108328	0.988728				35S:GLK1	4.58095*	0.152921	1.56357e-11	4.0673	5.0946
	Figure 1B NL-48h Anthocyanin content									Figure 1C HL-48h Anthocyanin content
	Tukey HSDa									Tukey HSDa
		N	Subset for alpha = 0.05								N	Subset for alpha = 0.05
			1	2	3							1	2	3	4	5
	glk1 glk2	3	0.3011							glk1 glk2	3	2.85068
	glk2	3	0.6603							glk2	3		3.42909
	glk1	3		1.2123						glk1	3			4.15858
	Col-0	3		1.2963						Col-0	3			4.38756
	35S:GLK1	3		1.6						35S:GLK1	3				4.97498
	35S:GLK2	3			2.1485					35S:GLK2	3					9.55593
	Sig.		0.137	0.097	1					Sig.		1	1	0.672249	1	1
	Figure 1B NL-48h Anthocyanin content	Tukey HSDa								Figure 1B HL-48h Anthocyanin content	Tukey HSDa
	Col-0	b								Col-0	c
	glk1	b								glk1	c
	glk2	c								glk2	d
	glk1 glk2	c								glk1 glk2	e
	35S:GLK1	b								35S:GLK1	b
	35S:GLK2	a								35S:GLK2	a
	Figure 1D Anthocyanin content NL VS HL
			Paired Differences					t	df	Sig. (2-tailed)
			Mean	Std. Deviation	Std. Error Mean	95% Confidence Interval of the Difference
						Lower	Upper
	Pair 1	NLCol0 - HLCol0	-3.09123	0.130508	0.075349	-3.41543	-2.76703	-41.0256	2	0.000593614
	Pair 2	NLglk1 - HLglk1	-2.94632	0.180763	0.104364	-3.39536	-2.49727	-28.2312	2	0.00125235
	Pair 3	NLglk2 - HLglk2	-2.76875	0.153146	0.0884189	-3.14919	-2.38831	-31.314	2	0.00101826
	Pair 4	NLglk1glk2 - HLglk1glk2	-2.54956	0.113657	0.0656198	-2.8319	-2.26722	-38.8536	2	0.000661769
	Pair 5	NL35SGLK1 - HL35SGLK1	-3.37503	0.463704	0.26772	-4.52693	-2.22313	-12.6066	2	0.00623347
	Pair 6	NL35SGLK2 - HL35SGLK2	-7.40745	0.295378	0.170536	-8.14121	-6.67369	-43.4362	2	0.000529605
	Figure 1E DFR									Figure 1E LDOX									Figure 1E UF3GT
	Tukey HSDa									Tukey HSDa									Tukey HSDa
	(I)	(J)	Mean Difference (I-J)	Std. Error	Sig.	95% Confidence Interval				(I)	(J)	Mean Difference (I-J)	Std. Error	Sig.	95% Confidence Interval				(I)	(J)	Mean Difference (I-J)	Std. Error	Sig.	95% Confidence Interval
						Lower Bound	Upper Bound								Lower Bound	Upper Bound								Lower Bound	Upper Bound
	Col-0	glk2	.95279*	0.122559	1.58481e-07	0.646727	1.25886			Col-0	glk2	1.01605*	0.165987	7.37049e-06	0.601536	1.43057			Col-0	glk2	.93394*	0.0593317	5.12858e-09	0.785772	1.08211
		35S:GLK2	-2.28975*	0.122559	5.12851e-09	-2.59581	-1.98368				35S:GLK2	-.78942*	0.165987	0.000220695	-1.20394	-0.374906				35S:GLK2	-1.11019*	0.0593317	5.12851e-09	-1.25836	-0.962026
	glk2	Col-0	-.95279*	0.122559	1.58481e-07	-1.25886	-0.646727			glk2	Col-0	-1.01605*	0.165987	7.37049e-06	-1.43057	-0.601536			glk2	Col-0	-.93394*	0.0593317	5.12858e-09	-1.08211	-0.785772
		35S:GLK2	-3.24254*	0.122559	5.12851e-09	-3.5486	-2.93648				35S:GLK2	-1.80548*	0.165987	5.40179e-09	-2.21999	-1.39096				35S:GLK2	-2.04413*	0.0593317	5.12851e-09	-2.1923	-1.89597
	35S:GLK2	Col-0	2.28975*	0.122559	5.12851e-09	1.98368	2.59581			35S:GLK2	Col-0	.78942*	0.165987	0.000220695	0.374906	1.20394			35S:GLK2	Col-0	1.11019*	0.0593317	5.12851e-09	0.962026	1.25836
		glk2	3.24254*	0.122559	5.12851e-09	2.93648	3.5486				glk2	1.80548*	0.165987	5.40179e-09	1.39096	2.21999				glk2	2.04413*	0.0593317	5.12851e-09	1.89597	2.1923
	Figure 1E LDOX									Figure 1E LDOX									Figure 1E LDOX
	Tukey HSDa									Tukey HSDa									Tukey HSDa
		N	Subset for alpha = 0.05								N	Subset for alpha = 0.05								N	Subset for alpha = 0.05
			1	2	3							1	2	3							1	2	3
	glk2	9	0.0941281							glk2	9	0.090999							glk2	9	0.0729092
	Col-0	9		1.04692						Col-0	9		1.10705						Col-0	9		1.00685
	35S:GLK2	9			3.33667					35S:GLK2	9			1.89648					35S:GLK2	9			2.11704
	Sig.		1	1	1					Sig.		1	1	1					Sig.		1	1	1
	Figure 2A DFR	Tukey HSDa								Figure 2A LDOX	Tukey HSDa								Figure 2A UF3GT	Tukey HSDa
	Col-0	b								Col-0	b								Col-0	b
	glk2	c								glk2	c								glk2	c
	35S:GLK2	a								35S:GLK2	a								35S:GLK2	a
	Figure 1G GLK2 VS GLK1
			Paired Differences					t	df	Sig. (2-tailed)
			Mean	Std. Deviation	Std. Error Mean	95% Confidence Interval of the Difference
						Lower	Upper
	Pair 1	2hGLK1 - 2hGLK2	-4.17828	0.913952	0.304651	-4.88081	-3.47576	-13.715	8	7.70033e-07
	Pair 2	4hGLK1 - 4hGLK2	-1.92944	0.90057	0.30019	-2.62168	-1.2372	-6.4274	8	0.000203123
	Pair 3	6hGLK1 - 6hGLK2	-2.77499	0.379613	0.126538	-3.06678	-2.48319	-21.9301	8	1.97284e-08
	Pair 4	12hGLK1 - 12hGLK2	-1.37316	0.573354	0.191118	-1.81388	-0.932439	-7.18486	8	9.38291e-05

### Sheet: Figure 2
	Figure 2B Anthocyanin content
			Paired Differences					t	df	Sig. (2-tailed)
			Mean	Std. Deviation	Std. Error Mean	95% Confidence Interval of the Difference
						Lower	Upper
	Pair 1	Col0 - glk2	1.45335	0.298825	0.172527	0.711025	2.19567	8.4239	2	0.013801
	Pair 2	Col0 - 35SGLK2	-1.27567	0.460873	0.266085	-2.42054	-0.130801	-4.79423	2	0.0408593
	Figure 2D Control-Athocyanin									Figure 2E Control-Chl
	Tukey HSDa									Tukey HSDa
	(I)	(J)	Mean Difference (I-J)	Std. Error	Sig.	95% Confidence Interval				(I)	(J)	Mean Difference (I-J)	Std. Error	Sig.	95% Confidence Interval
						Lower Bound	Upper Bound								Lower Bound	Upper Bound
	Col-0	glk2	2.21324*	0.123522	9.45182e-09	1.8837	2.54278			Col-0	glk2	.04212*	0.0138312	0.0255508	0.00522386	0.0790233
		35S:GLK2	-4.95873*	0.123522	8.23125e-09	-5.28827	-4.62919				glk1 glk2	-.22324*	0.0138312	1.26313e-08	-0.260144	-0.186345
	glk2	Col-0	-2.21324*	0.123522	9.45182e-09	-2.54278	-1.8837				35S:GLK2	-.04212*	0.0138312	0.0255508	-0.0790233	-0.00522386
		35S:GLK2	-7.17197*	0.123522	8.23125e-09	-7.50151	-6.84243			glk2	Col-0	-.26537*	0.0138312	8.73855e-09	-0.302268	-0.228468
	35S:GLK2	Col-0	4.95873*	0.123522	8.23125e-09	4.62919	5.28827				glk1 glk2	.22324*	0.0138312	1.26313e-08	0.186345	0.260144
		glk2	7.17197*	0.123522	8.23125e-09	6.84243	7.50151				35S:GLK2	.26537*	0.0138312	8.73855e-09	0.228468	0.302268
	Figure 2D Control-Athocyanin									Figure 2E Control-Chl
	Tukey HSDa									Tukey HSDa
		N	Subset for alpha = 0.05								N	Subset for alpha = 0.05
			1	2	3							1	2	3
	glk2	5	1.02961							glk2	5	0.276144
	Col-0	5		3.24284						Col-0	5		0.318268
	35S:GLK2	5			8.20157					35S:GLK2	5			0.541512
	Sig.		1	1	1					Sig.		1	1	1
	Figure 6E Control-Athocyanin	Tukey HSDa								Figure 6E Control-Chl	Tukey HSDa
	Col-0	b								Col-0	b
	glk2	c								glk2	c
	35S:GLK2	a								35S:GLK2	a
	Figure 2D 3AT-Athocyanin									Figure 2E 3AT-Chl
	Tukey HSDa									Tukey HSDa
	(I)	(J)	Mean Difference (I-J)	Std. Error	Sig.	95% Confidence Interval				(I)	(J)	Mean Difference (I-J)	Std. Error	Sig.	95% Confidence Interval
						Lower Bound	Upper Bound								Lower Bound	Upper Bound
	Col-0	glk2	3.46580*	0.123904	8.23252e-09	3.13524	3.79636			Col-0	glk2	.07975*	0.00356388	8.29083e-09	0.0702375	0.0892534
		35S:GLK2	-4.64575*	0.123904	8.23125e-09	-4.97631	-4.31519				glk1 glk2	-.13017*	0.00356388	8.23125e-09	-0.13968	-0.120664
	glk2	Col-0	-3.46580*	0.123904	8.23252e-09	-3.79636	-3.13524				35S:GLK2	-.07975*	0.00356388	8.29083e-09	-0.0892534	-0.0702375
		35S:GLK2	-8.11155*	0.123904	8.23125e-09	-8.44211	-7.78099			glk2	Col-0	-.20992*	0.00356388	8.23125e-09	-0.219425	-0.200409
	35S:GLK2	Col-0	4.64575*	0.123904	8.23125e-09	4.31519	4.97631				glk1 glk2	.13017*	0.00356388	8.23125e-09	0.120664	0.13968
		glk2	8.11155*	0.123904	8.23125e-09	7.78099	8.44211				35S:GLK2	.20992*	0.00356388	8.23125e-09	0.200409	0.219425
	Figure 2D 3AT-Athocyanin									Figure 2E 3AT-Chl
	Tukey HSDa									Tukey HSDa
		N	Subset for alpha = 0.05								N	Subset for alpha = 0.05
			1	2	3							1	2	3
	glk2	5	2.56878							glk2	5	0.0840721
	Col-0	5		6.03458						Col-0	5		0.163817
	35S:GLK2	5			10.6803					35S:GLK2	5			0.293989
	Sig.		1	1	1					Sig.		1	1	1
	Figure 6E 3AT-Athocyanin	Tukey HSDa								Figure 6F 3AT-Chl	Tukey HSDa
	Col-0	b								Col-0	b
	glk2	c								glk2	c
	35S:GLK2	a								35S:GLK2	a
	Figure 2F Chl Reduction
			Paired Differences					t	df	Sig. (2-tailed)
			Mean	Std. Deviation	Std. Error Mean	95% Confidence Interval of the Difference
						Lower	Upper
	Pair 1	Col0 - glk2	-21.3134	3.6686	1.64065	-25.8686	-16.7583	-12.9909	4	0.000202598
	Pair 2	Col0 - 35S:GLK2	2.54882	3.57423	1.59844	-1.88917	6.98681	1.59456	4	0.186037

### Sheet: Figure 3
	Figure 3F Luciferase
			Paired Differences					t	df	Sig. (2-tailed)
			Mean	Std. Deviation	Std. Error Mean	95% Confidence Interval of the Difference
						Lower	Upper
	Pair 1	Vector-DFRproLUC - GLK2-DFRproLUC	-4.68157	0.139156	0.0803417	-5.02726	-4.33589	-58.2708	2	0.000294378
	Pair 2	Vector-LDOXproLUC - GLK2-LDOXproLUC	-2.11017	0.317542	0.183333	-2.89899	-1.32135	-11.51	2	0.00746386
	Pair 3	Vector-UF3GTproLUC - GLK2-UF3GTproLUC	-0.476298	0.126027	0.0727618	-0.789367	-0.16323	-6.54599	2	0.0225508

### Sheet: Figure 4
	Figure 4F Luciferase
			Paired Differences					t	df	Sig. (2-tailed)
			Mean	Std. Deviation	Std. Error Mean	95% Confidence Interval of the Difference
						Lower	Upper
	Pair 1	Vector-TTG1proLUC - GLK2-TTG1proLUC	-4.576	0.434714	0.250982	-5.65589	-3.49611	-18.2324	2	0.00299474
	Pair 2	Vector-PAP1-P1proLUC - GLK2-PAP1-P1proLUC	-0.110164	0.0026435	0.00152623	-0.116731	-0.103598	-72.1809	2	0.00019188
	Pair 3	Vector-PAP1-P2proLUC - GLK2-PAP1-P2proLUC	-0.142857	0.0618585	0.035714	-0.296522	0.0108079	-4.00003	2	0.0571902
	Pair 4	Vector-TT8-P1proLUC - GLK2-TT8-P1proLUC	-0.0461283	0.125819	0.0726415	-0.358679	0.266423	-0.635014	2	0.590377
	Pair 5	Vector-TT8-P2proLUC - GLK2-TT8-P2proLUC	0.0574713	0.039817	0.0229883	-0.0414395	0.156382	2.50002	2	0.12961

### Sheet: Figure 5
	Figure 5D pDFR(-1701~-1221)									Figure 5D pDFR(-578~-1)									Figure 5D pDFR(-1701~-1221)									Figure 5D pDFR(-578~-1)
	Tukey HSD									Tukey HSD									Tukey HSDa									Tukey HSDa
	(I)	(J)	Mean Difference (I-J)	Std. Error	Sig.	95% Confidence Interval				(I)	(J)	Mean Difference (I-J)	Std. Error	Sig.	95% Confidence Interval				(I)	(J)	Mean Difference (I-J)	Std. Error	Sig.	95% Confidence Interval				(I)	(J)	Mean Difference (I-J)	Std. Error	Sig.	95% Confidence Interval
						Lower Bound	Upper Bound								Lower Bound	Upper Bound								Lower Bound	Upper Bound								Lower Bound	Upper Bound
	Vector	GLK2	-2.60634*	0.347013	0.00031462	-3.71759	-1.49508			Vector	GLK2	-0.0650137	0.0624609	0.731872	-0.265035	0.135008			Vector	GLK2	-3.31959*	0.0545513	2.96592e-11	-3.49428	-3.14489			Vector	GLK2	0.0926723	2.79257	0.999986	-8.85012	9.03546
		TT8	0.0120483	0.347013	0.999984	-1.09921	1.12331				TT8	0.0144998	0.0624609	0.995234	-0.185522	0.214522				MBW	-.23711*	0.0545513	0.0105353	-0.411806	-0.0624207				MBW	-17.79670*	2.79257	0.000974128	-26.7395	-8.85391
		GLK2+TT8	-1.36145*	0.347013	0.0184626	-2.4727	-0.250189				GLK2+TT8	0.063923	0.0624609	0.74131	-0.136099	0.263945				GLK2+MBW	-1.50515*	0.0545513	1.52451e-08	-1.67985	-1.33046				GLK2+MBW	-17.17313*	2.79257	0.00123596	-26.1159	-8.23034
	GLK2	Vector	2.60634*	0.347013	0.00031462	1.49508	3.71759			GLK2	Vector	0.0650137	0.0624609	0.731872	-0.135008	0.265035			GLK2	Vector	3.31959*	0.0545513	2.96592e-11	3.14489	3.49428			GLK2	Vector	-0.0926723	2.79257	0.999986	-9.03546	8.85012
		TT8	2.61838*	0.347013	0.000304574	1.50713	3.72964				TT8	0.0795135	0.0624609	0.60276	-0.120508	0.279535				MBW	3.08247*	0.0545513	5.22872e-11	2.90778	3.25717				MBW	-17.88937*	2.79257	0.000940718	-26.8322	-8.94658
		GLK2+TT8	1.24489*	0.347013	0.0292118	0.133632	2.35615				GLK2+TT8	0.128937	0.0624609	0.242848	-0.0710851	0.328958				GLK2+MBW	1.81443*	0.0545513	3.46281e-09	1.63974	1.98913				GLK2+MBW	-17.26580*	2.79257	0.00119257	-26.2086	-8.32301
	TT8	Vector	-0.0120483	0.347013	0.999984	-1.12331	1.09921			TT8	Vector	-0.0144998	0.0624609	0.995234	-0.214522	0.185522			MBW	Vector	.23711*	0.0545513	0.0105353	0.0624207	0.411806			MBW	Vector	17.79670*	2.79257	0.000974128	8.85391	26.7395
		GLK2	-2.61838*	0.347013	0.000304574	-3.72964	-1.50713				GLK2	-0.0795135	0.0624609	0.60276	-0.279535	0.120508				GLK2	-3.08247*	0.0545513	5.22872e-11	-3.25717	-2.90778				GLK2	17.88937*	2.79257	0.000940718	8.94658	26.8322
		GLK2+TT8	-1.37349*	0.347013	0.0176188	-2.48475	-0.262237				GLK2+TT8	0.0494232	0.0624609	0.856521	-0.150599	0.249445				GLK2+MBW	-1.26804*	0.0545513	5.90955e-08	-1.44273	-1.09335				GLK2+MBW	0.623567	2.79257	0.995749	-8.31922	9.56636
	GLK2+TT8	Vector	1.36145*	0.347013	0.0184626	0.250189	2.4727			GLK2+TT8	Vector	-0.063923	0.0624609	0.74131	-0.263945	0.136099			GLK2+MBW	Vector	1.50515*	0.0545513	1.52451e-08	1.33046	1.67985			GLK2+MBW	Vector	17.17313*	2.79257	0.00123596	8.23034	26.1159
		GLK2	-1.24489*	0.347013	0.0292118	-2.35615	-0.133632				GLK2	-0.128937	0.0624609	0.242848	-0.328958	0.0710851				GLK2	-1.81443*	0.0545513	3.46281e-09	-1.98913	-1.63974				GLK2	17.26580*	2.79257	0.00119257	8.32301	26.2086
		TT8	1.37349*	0.347013	0.0176188	0.262237	2.48475				TT8	-0.0494232	0.0624609	0.856521	-0.249445	0.150599				MBW	1.26804*	0.0545513	5.90955e-08	1.09335	1.44273				MBW	-0.623567	2.79257	0.995749	-9.56636	8.31922
	Figure 5D pDFR(-1701~-1221)									Figure 5D pDFR(-578~-1)									Figure 5D pDFR(-1701~-1221)									Figure 5D pDFR(-578~-1)
	Tukey HSDa									Tukey HSDa									Tukey HSDa									Tukey HSDa
		N	Subset for alpha = 0.05								N	Subset for alpha = 0.05								N	Subset for alpha = 0.05								N	Subset for alpha = 0.05
			1	2	3							1									1	2	3	4						1	2
	TT8	3	0.987952							GLK2+TT8	3	0.936077							Vector	3	1							GLK2	3	0.9073
	Vector	3	1							TT8	3	0.985501							MBW	3		1.23711						Vector	3	1
	GLK2+TT8	3		2.36145						Vector	3	1							GLK2+MBW	3			2.50515					GLK2+MBW	3		18.1731
	GLK2	3			3.60634					GLK2	3	1.06501							GLK2	3				4.31959				MBW	3		18.7967
	Sig.		0.999984	1	1					Sig.		0.242848							Sig.		1	1	1	1				Sig.		1	0.996
	Figure 5D pDFR(-1701~-1221)	Tukey HSDa																	Figure 5D pDFR(-1701~-1221)	Tukey HSDa								Figure 5D pDFR(-578~-1)	Tukey HSDa
	Vector	c																	Vector	d								Vector	b
	GLK2	a																	GLK2	a								GLK2	b
	TT8	c																	MBW	c								MBW	a
	GLK2+TT8	b																	GLK2+MBW	b								GLK2+MBW	a

### Sheet: S1
	Supplemental Figure 1B NL-24h									Supplemental Figure 1C HL-24h
	Tukey HSD									Tukey HSD
	(I)	(J)	Mean Difference (I-J)	Std. Error	Sig.	95% Confidence Interval				(I)	(J)	Mean Difference (I-J)	Std. Error	Sig.	95% Confidence Interval
						Lower Bound	Upper Bound								Lower Bound	Upper Bound
	Col-0	glk1	0.0189852	0.113985	0.999977	-0.363882	0.401852			Col-0	glk1	0.325394	0.170377	0.44115	-0.246889	0.897677
		glk2	0.0638877	0.113985	0.991917	-0.318979	0.446755				glk2	2.15287*	0.170377	3.24032e-07	1.58059	2.72515
		glk1 glk2	0.11474	0.113985	0.907033	-0.268127	0.497606				glk1 glk2	2.20615*	0.170377	2.46478e-07	1.63387	2.77844
		35S:GLK1	-1.10023*	0.113985	6.14582e-06	-1.4831	-0.717367				35S:GLK1	-1.67844*	0.170377	4.94427e-06	-2.25072	-1.10616
		35S:GLK2	-1.14951*	0.113985	3.84696e-06	-1.53237	-0.766639				35S:GLK2	-3.93705*	0.170377	3.12785e-10	-4.50933	-3.36477
	glk1	Col-0	-0.0189852	0.113985	0.999977	-0.401852	0.363882			glk1	Col-0	-0.325394	0.170377	0.44115	-0.897677	0.246889
		glk2	0.0449025	0.113985	0.998438	-0.337964	0.427769				glk2	1.82747*	0.170377	1.97517e-06	1.25519	2.39976
		glk1 glk2	0.0957543	0.113985	0.953762	-0.287112	0.478621				glk1 glk2	1.88076*	0.170377	1.44369e-06	1.30848	2.45304
		35S:GLK1	-1.11922*	0.113985	5.12104e-06	-1.50209	-0.736352				35S:GLK1	-2.00383*	0.170377	7.19137e-07	-2.57612	-1.43155
		35S:GLK2	-1.16849*	0.113985	3.22514e-06	-1.55136	-0.785624				35S:GLK2	-4.26244*	0.170377	1.23552e-10	-4.83473	-3.69016
	glk2	Col-0	-0.0638877	0.113985	0.991917	-0.446755	0.318979			glk2	Col-0	-2.15287*	0.170377	3.24032e-07	-2.72515	-1.58059
		glk1	-0.0449025	0.113985	0.998438	-0.427769	0.337964				glk1	-1.82747*	0.170377	1.97517e-06	-2.39976	-1.25519
		glk1 glk2	0.0508518	0.113985	0.997185	-0.332015	0.433719				glk1 glk2	0.0532851	0.170377	0.999485	-0.518998	0.625568
		35S:GLK1	-1.16412*	0.113985	3.35803e-06	-1.54699	-0.781254				35S:GLK1	-3.83131*	0.170377	4.30159e-10	-4.40359	-3.25902
		35S:GLK2	-1.21339*	0.113985	2.14451e-06	-1.59626	-0.830527				35S:GLK2	-6.08992*	0.170377	2.92777e-12	-6.6622	-5.51763
	glk1 glk2	Col-0	-0.11474	0.113985	0.907033	-0.497606	0.268127			glk1 glk2	Col-0	-2.20615*	0.170377	2.46478e-07	-2.77844	-1.63387
		glk1	-0.0957543	0.113985	0.953762	-0.478621	0.287112				glk1	-1.88076*	0.170377	1.44369e-06	-2.45304	-1.30848
		glk2	-0.0508518	0.113985	0.997185	-0.433719	0.332015				glk2	-0.0532851	0.170377	0.999485	-0.625568	0.518998
		35S:GLK1	-1.21497*	0.113985	2.11442e-06	-1.59784	-0.832106				35S:GLK1	-3.88459*	0.170377	3.65946e-10	-4.45687	-3.31231
		35S:GLK2	-1.26425*	0.113985	1.37064e-06	-1.64711	-0.881379				35S:GLK2	-6.14320*	0.170377	2.76035e-12	-6.71548	-5.57092
	35S:GLK1	Col-0	1.10023*	0.113985	6.14582e-06	0.717367	1.4831			35S:GLK1	Col-0	1.67844*	0.170377	4.94427e-06	1.10616	2.25072
		glk1	1.11922*	0.113985	5.12104e-06	0.736352	1.50209				glk1	2.00383*	0.170377	7.19137e-07	1.43155	2.57612
		glk2	1.16412*	0.113985	3.35803e-06	0.781254	1.54699				glk2	3.83131*	0.170377	4.30159e-10	3.25902	4.40359
		glk1 glk2	1.21497*	0.113985	2.11442e-06	0.832106	1.59784				glk1 glk2	3.88459*	0.170377	3.65946e-10	3.31231	4.45687
		35S:GLK2	-0.0492724	0.113985	0.997574	-0.432139	0.333594				35S:GLK2	-2.25861*	0.170377	1.8933e-07	-2.83089	-1.68633
	35S:GLK2	Col-0	1.14951*	0.113985	3.84696e-06	0.766639	1.53237			35S:GLK2	Col-0	3.93705*	0.170377	3.12785e-10	3.36477	4.50933
		glk1	1.16849*	0.113985	3.22514e-06	0.785624	1.55136				glk1	4.26244*	0.170377	1.23552e-10	3.69016	4.83473
		glk2	1.21339*	0.113985	2.14451e-06	0.830527	1.59626				glk2	6.08992*	0.170377	2.92777e-12	5.51763	6.6622
		glk1 glk2	1.26425*	0.113985	1.37064e-06	0.881379	1.64711				glk1 glk2	6.14320*	0.170377	2.76035e-12	5.57092	6.71548
		35S:GLK1	0.0492724	0.113985	0.997574	-0.333594	0.432139				35S:GLK1	2.25861*	0.170377	1.8933e-07	1.68633	2.83089
	Supplemental Figure 1B NL-24h									Supplemental Figure 1C HL-24h
	Tukey HSDa									Tukey HSDa
		N	Subset for alpha = 0.05								N	Subset for alpha = 0.05
			1	2								1	2	3	4
	glk1 glk2	3	0.316214							glk1 glk2	3	1.05166
	glk2	3	0.367066							glk2	3	1.10495
	glk1	3	0.411969							glk1	3		2.93242
	Col-0	3	0.430954							Col-0	3		3.25781
	35S:GLK1	3		1.53119						35S:GLK1	3			4.93625
	35S:GLK2	3		1.58046						35S:GLK2	3				7.19486
	Sig.		0.907033	0.997574						Sig.		0.999485	0.44115	1	1
	Supplemental Figure 1B NL-24h	Tukey HSDa								Supplemental Figure 1C HL-24h	Tukey HSDa
	Col-0	b								Col-0	c
	glk1	b								glk1	c
	glk2	b								glk2	d
	glk1 glk2	b								glk1 glk2	d
	35S:GLK1	a								35S:GLK1	b
	35S:GLK2	a								35S:GLK2	a
	Supplemental Figure 1D Anthocyanin content NL VS HL
			Paired Differences					t	df	Sig. (2-tailed)
			Mean	Std. Deviation	Std. Error Mean	95% Confidence Interval of the Difference
						Lower	Upper
	Pair 1	NLCol0 - HLCol0	-2.82686	0.153936	0.0888749	-3.20926	-2.44446	-31.8072	2	0.000986975
	Pair 2	NLglk1 - HLglk1	-2.52045	0.27132	0.156647	-3.19445	-1.84645	-16.09	2	0.00384042
	Pair 3	NLglk2 - HLglk2	-0.73788	0.13726	0.0792473	-1.07885	-0.396906	-9.3111	2	0.0113387
	Pair 4	NLglk1glk2 - HLglk1glk2	-0.735446	0.0551382	0.031834	-0.872417	-0.598476	-23.1025	2	0.00186837
	Pair 5	NL35SGLK1 - HL35SGLK1	-3.40506	0.135262	0.0780938	-3.74108	-3.06905	-43.6023	2	0.000525581
	Pair 6	NL35SGLK2 - HL35SGLK2	-5.6144	0.195762	0.113023	-6.1007	-5.1281	-49.6747	2	0.00040501

### Sheet: S2
	Supplemental Figure 2A GLK2
			Paired Differences					t	df	Sig. (2-tailed)
			Mean	Std. Deviation	Std. Error Mean	95% Confidence Interval of the Difference
						Lower	Upper
	Pair 1	NL2hGLK2 - HL2hGLK2	-6.80983	0.398004	0.229788	-7.79852	-5.82113	-29.6353	2	0.00113668
	Pair 2	NL4hGLK2 - HL4hGLK2	-2.59296	0.323313	0.186665	-3.39612	-1.78981	-13.891	2	0.00514249
	Pair 3	NL6hGLK2 - HL6hGLK2	-5.53186	0.649828	0.375178	-7.14612	-3.9176	-14.7446	2	0.00456825
	Pair 4	NL12hGLK2 - HL12hGLK2	0.486619	0.517768	0.298934	-0.799588	1.77283	1.62785	2	0.245094
	Supplemental Figure 2B GLK1
			Paired Differences					t	df	Sig. (2-tailed)
			Mean	Std. Deviation	Std. Error Mean	95% Confidence Interval of the Difference
						Lower	Upper
	Pair 1	NL2hGLK1 - HL2hGLK1	-0.0375195	0.385629	0.222643	-0.995476	0.920437	-0.168519	2	0.881676
	Pair 2	NL4hGLK1 - HL4hGLK1	-0.878515	0.225779	0.130354	-1.43938	-0.317649	-6.73948	2	0.0213151
	Pair 3	NL6hGLK1 - HL6hGLK1	-2.91349	0.310021	0.17899	-3.68362	-2.14335	-16.2773	2	0.00375304
	Pair 4	NL12hGLK1 - HL12hGLK1	-1.55378	0.408528	0.235864	-2.56862	-0.538935	-6.58759	2	0.0222763

### Sheet: S4
	Supplemental Figure 4A PAP1
			Paired Differences					t	df	Sig. (2-tailed)
			Mean	Std. Deviation	Std. Error Mean	95% Confidence Interval of the Difference
						Lower	Upper
	Pair 1	Col0 - glk2	0.512434	0.0867635	0.0500929	0.296902	0.727967	10.2297	2	0.00942118
	Pair 2	Col0 - 35SGLK2	-3.5046	0.0955478	0.0551645	-3.74195	-3.26725	-63.53	2	0.000247675
	Supplemental Figure 4A PAP2
			Paired Differences					t	df	Sig. (2-tailed)
			Mean	Std. Deviation	Std. Error Mean	95% Confidence Interval of the Difference
						Lower	Upper
	Pair 1	Col0 - glk2	0.504701	0.0210213	0.0121366	0.452481	0.556921	41.5849	2	0.000577766
	Pair 2	Col0 - 35SGLK2	-3.5368	0.0511397	0.0295255	-3.66384	-3.40977	-119.788	2	6.96833e-05
	Supplemental Figure 4B TT8
			Paired Differences					t	df	Sig. (2-tailed)
			Mean	Std. Deviation	Std. Error Mean	95% Confidence Interval of the Difference
						Lower	Upper
	Pair 1	Col0 - glk2	0.342251	0.0101292	0.00584809	0.317088	0.367413	58.5235	2	0.000291843
	Pair 2	Col0 - 35SGLK2	-3.98847	0.294305	0.169917	-4.71956	-3.25737	-23.473	2	0.00181002
	Supplemental Figure 4B GL3
			Paired Differences					t	df	Sig. (2-tailed)
			Mean	Std. Deviation	Std. Error Mean	95% Confidence Interval of the Difference
						Lower	Upper
	Pair 1	Col0 - glk2	0.00913364	0.00980997	0.00566379	-0.0152357	0.033503	1.61264	2	0.248153
	Pair 2	Col0 - 35SGLK2	-2.81517	0.0444592	0.0256685	-2.92561	-2.70472	-109.674	2	8.31263e-05
	Supplemental Figure 4C EGL3
			Paired Differences					t	df	Sig. (2-tailed)
			Mean	Std. Deviation	Std. Error Mean	95% Confidence Interval of the Difference
						Lower	Upper
	Pair 1	Col0 - glk2	0.0927953	0.0200485	0.011575	0.0429921	0.142598	8.01687	2	0.0152053
	Pair 2	Col0 - 35SGLK2	-1.80242	0.0361181	0.0208528	-1.89214	-1.7127	-86.4353	2	0.000133823

### Sheet: S5
	Supplemental Figure 5 Luciferase
	Tukey HSD
	(I)	(J)	Mean Difference (I-J)	Std. Error	Sig.	95% Confidence Interval
						Lower Bound	Upper Bound
	Vector	GLK2	-3.47742*	0.359095	0.000554965	-4.90656	-2.04828
		PAP1	0.232258	0.359095	0.982142	-1.19688	1.6614
		TTG1	0.0451615	0.359095	0.999993	-1.38398	1.4743
		GLK2+PAP1	-2.98710*	0.359095	0.00129139	-4.41624	-1.55795
		GLK2+TTG1	-1.58065*	0.359095	0.0322801	-3.00979	-0.151503
	GLK2	Vector	3.47742*	0.359095	0.000554965	2.04828	4.90656
		PAP1	3.70968*	0.359095	0.000385399	2.28054	5.13882
		TTG1	3.52258*	0.359095	0.000516134	2.09344	4.95172
		GLK2+PAP1	0.490322	0.359095	0.745318	-0.93882	1.91946
		GLK2+TTG1	1.89677*	0.359095	0.0137737	0.467632	3.32592
	PAP1	Vector	-0.232258	0.359095	0.982142	-1.6614	1.19688
		GLK2	-3.70968*	0.359095	0.000385399	-5.13882	-2.28054
		TTG1	-0.187096	0.359095	0.993073	-1.61624	1.24205
		GLK2+PAP1	-3.21936*	0.359095	0.000853871	-4.6485	-1.79021
		GLK2+TTG1	-1.81290*	0.359095	0.0171254	-3.24205	-0.383761
	TTG1	Vector	-0.0451615	0.359095	0.999993	-1.4743	1.38398
		GLK2	-3.52258*	0.359095	0.000516134	-4.95172	-2.09344
		PAP1	0.187096	0.359095	0.993073	-1.24205	1.61624
		GLK2+PAP1	-3.03226*	0.359095	0.00118912	-4.4614	-1.60312
		GLK2+TTG1	-1.62581*	0.359095	0.0284356	-3.05495	-0.196664
	GLK2+PAP1	Vector	2.98710*	0.359095	0.00129139	1.55795	4.41624
		GLK2	-0.490322	0.359095	0.745318	-1.91946	0.93882
		PAP1	3.21936*	0.359095	0.000853871	1.79021	4.6485
		TTG1	3.03226*	0.359095	0.00118912	1.60312	4.4614
		GLK2+TTG1	1.40645	0.359095	0.0534693	-0.0226903	2.83559
	GLK2+TTG1	Vector	1.58065*	0.359095	0.0322801	0.151503	3.00979
		GLK2	-1.89677*	0.359095	0.0137737	-3.32592	-0.467632
		PAP1	1.81290*	0.359095	0.0171254	0.383761	3.24205
		TTG1	1.62581*	0.359095	0.0284356	0.196664	3.05495
		GLK2+PAP1	-1.40645	0.359095	0.0534693	-2.83559	0.0226903
	Supplemental Figure Luciferase
	Tukey HSDa
		N	Subset for alpha = 0.05
			1	2	3
	PAP1	2	0.767742
	TTG1	2	0.954838
	Vector	2	1
	GLK2+TTG1	2		2.58065
	GLK2+PAP1	2		3.9871	3.9871
	GLK2	2			4.47742
	Sig.		0.982142	0.0534693	0.745318
	Supplemental Figure Luciferase	Tukey HSDa
	Vector	c
	GLK2	a
	PAP1	c
	TTG1	c
	GLK2+PAP1	ab
	GLK2+TTG1	b

### Sheet: S6
	Supplemental Figure 6B Anthocyanin content
	Tukey HSD
	(I)	(J)	Mean Difference (I-J)	Std. Error	Sig.	95% Confidence Interval
						Lower Bound	Upper Bound
	Col-0	glk1	-0.485013	0.484831	0.90914	-2.11352	1.14349
		glk2	0.46308	0.484831	0.923587	-1.16543	2.09159
		glk1 glk2	1.3512	0.484831	0.127533	-0.277307	2.97971
		35S:GLK1	-1.99699*	0.484831	0.0138757	-3.6255	-0.368486
		35S:GLK2	-7.50011*	0.484831	3.28652e-08	-9.12862	-5.87161
	glk1	Col-0	0.485013	0.484831	0.90914	-1.14349	2.11352
		glk2	0.948093	0.484831	0.417683	-0.680415	2.5766
		glk1 glk2	1.83621*	0.484831	0.0242864	0.207706	3.46472
		35S:GLK1	-1.51198	0.484831	0.0745609	-3.14049	0.116528
		35S:GLK2	-7.01510*	0.484831	7.04083e-08	-8.64361	-5.38659
	glk2	Col-0	-0.46308	0.484831	0.923587	-2.09159	1.16543
		glk1	-0.948093	0.484831	0.417683	-2.5766	0.680415
		glk1 glk2	0.888122	0.484831	0.482702	-0.740387	2.51663
		35S:GLK1	-2.46007*	0.484831	0.0028714	-4.08858	-0.831565
		35S:GLK2	-7.96319*	0.484831	1.65356e-08	-9.5917	-6.33469
	glk1 glk2	Col-0	-1.3512	0.484831	0.127533	-2.97971	0.277307
		glk1	-1.83621*	0.484831	0.0242864	-3.46472	-0.207706
		glk2	-0.888122	0.484831	0.482702	-2.51663	0.740387
		35S:GLK1	-3.34820*	0.484831	0.000184354	-4.9767	-1.71969
		35S:GLK2	-8.85132*	0.484831	4.87952e-09	-10.4798	-7.22281
	35S:GLK1	Col-0	1.99699*	0.484831	0.0138757	0.368486	3.6255
		glk1	1.51198	0.484831	0.0745609	-0.116528	3.14049
		glk2	2.46007*	0.484831	0.0028714	0.831565	4.08858
		glk1 glk2	3.34820*	0.484831	0.000184354	1.71969	4.9767
		35S:GLK2	-5.50312*	0.484831	1.06384e-06	-7.13163	-3.87461
	35S:GLK2	Col-0	7.50011*	0.484831	3.28652e-08	5.87161	9.12862
		glk1	7.01510*	0.484831	7.04083e-08	5.38659	8.64361
		glk2	7.96319*	0.484831	1.65356e-08	6.33469	9.5917
		glk1 glk2	8.85132*	0.484831	4.87952e-09	7.22281	10.4798
		35S:GLK1	5.50312*	0.484831	1.06384e-06	3.87461	7.13163
	Supplemental Figure 6B Anthocyanin content
	Tukey HSDa
		N	Subset for alpha = 0.05
			1	2	3	4
	glk1 glk2	3	0.948875
	glk2	3	1.837	1.837
	Col-0	3	2.30008	2.30008
	glk1	3		2.78509	2.78509
	35S:GLK1	3			4.29707
	35S:GLK2	3				9.80019
	Sig.		0.127533	0.417683	0.0745609	1
	Supplemental Figure 6B Anthocyanin content	Tukey HSDa
	Col-0	cd
	glk1	bc
	glk2	cd
	glk1 glk2	d
	35S:GLK1	b
	35S:GLK2	a
	Supplemental Figure 6C Control Anthocyanin content
			Paired Differences					t	df	Sig. (2-tailed)
			Mean	Std. Deviation	Std. Error Mean	95% Confidence Interval of the Difference
						Lower	Upper
	Pair 1	Colo - 35SGLK2	-2.53698	0.467124	0.208904	-3.11699	-1.95696	-12.1442	4	0.000263812
	Supplemental Figure 6C HL Anthocyanin content
			Paired Differences					t	df	Sig. (2-tailed)
			Mean	Std. Deviation	Std. Error Mean	95% Confidence Interval of the Difference
						Lower	Upper
	Pair 1	Colo - glk1glk2	2.75243	1.37792	0.616226	1.04151	4.46335	4.46658	4	0.0111039
	Pair 2	Colo - 35SGLK2	-19.5711	4.56327	2.04075	-25.2372	-13.9051	-9.59014	4	0.000660707
	Supplemental Figure 6D Control H2O2
			Paired Differences					t	df	Sig. (2-tailed)
			Mean	Std. Deviation	Std. Error Mean	95% Confidence Interval of the Difference
						Lower	Upper
	Pair 1	Colo - glk1glk2	2.32395	0.0834788	0.0481965	2.11658	2.53133	48.2183	2	0.000429829
	Pair 2	Colo - 35SGLK2	-0.29296	0.802086	0.463085	-2.28545	1.69953	-0.632628	2	0.591659
	Supplemental Figure 6D HL H2O2
			Paired Differences					t	df	Sig. (2-tailed)
			Mean	Std. Deviation	Std. Error Mean	95% Confidence Interval of the Difference
						Lower	Upper
	Pair 1	Colo - glk1glk2	1.73331	0.335134	0.19349	0.900789	2.56583	8.95814	2	0.0122331
	Pair 2	Colo - 35SGLK2	0.117402	0.720107	0.415754	-1.67144	1.90625	0.282383	2	0.804191
